# Temperature sensitive Mutant Proteome Profiling: a novel tool for the characterization of the global impact of missense mutations on the proteome

**DOI:** 10.1101/2019.12.30.891267

**Authors:** Sarah A. Peck Justice, Guihong Qi, H. R. Sagara Wijeratne, José F. Victorino, Ed R. Simpson, Aruna B. Wijeratne, Amber L. Mosley

## Abstract

Temperature sensitive (TS) mutants have been foundational in the characterization of essential genes. However, a high-throughput workflow for characterization of biophysical changes in TS mutants is lacking. <u>Te</u>mperature sensitive <u>M</u>utant <u>P</u>roteome <u>P</u>rofiling (TeMPP) is a novel application of mass spectrometry (MS) based thermal proteome profiling (TPP) to characterize effects of missense mutations on protein stability and PPIs. This study characterizes missense mutations in two different subunits of the 26S proteasome on the thermal stability of the proteome at large, revealing distinct mechanistic details that were not obtained using only steady-state transcriptome and proteome analyses. TeMPP is a precise approach to measure changes in missense mutant containing proteomes without the requirement for large amounts of starting material, specific antibodies against proteins of interest, and/or genetic manipulation of the biological system. Overall, TeMPP provides unique mechanistic insights into missense mutation dysfunction and connection of genotype to phenotype in a rapid, non-biased fashion.
