## Supplementary material for "Temperature sensitive Mutant Proteome Profiling: a novel tool for the characterization of the global impact of missense mutations on the proteome": Supp. Tab. 7

### Sheet: Rpn5 destabilized 
Protein	ΔTm(WT-rpn5) p1	ΔTm(WT-rpn5) p2	ΔTm(WT-rpn5) p3	Median
RAD52	5.66706	13.7748	NA	9.72093
LEO1	11.4123	NA	4.05219	7.73223
SHE3	NA	11.8515	3.09321	7.47235
PXL1	4.3666	9.55924	NA	6.96292
RTT102	NA	2.82063	10.415	6.61779
DDI1	12.1401	0.712232	NA	6.42618
RRT14	6.75934	2.01347	6.37568	6.37568
GDH1	5.99795	7.67331	-0.271198	5.99795
SEC16	5.38265	8.17663	1.94242	5.38265
DUT1	2.89948	5.34116	6.09529	5.34116
TRX1	-1.66891	8.93657	5.30236	5.30236
CRP1	1.63876	7.28488	5.30133	5.30133
TMA17	5.22507	5.29314	7.42515	5.29314
EGD1	NA	8.91528	1.3249	5.12009
CBF1	NA	8.29625	1.80261	5.04943
HMF1	-0.37603	NA	10.081	4.85251
CUP1-2	2.04061	NA	7.13577	4.58819
GIS2	1.80075	NA	7.08099	4.44087
HEL2	7.59403	0.0251752	4.40717	4.40717
ECM15	1.94131	6.62304	NA	4.28217
RPL37B	4.33309	NA	4.21125	4.27217
CWP1	3.92893	4.16919	0.586281	3.92893
RIM1	3.70475	0.89806	5.47317	3.70475
SMT3	-0.471771	NA	7.86688	3.69756
SIS2	3.69529	1.57893	3.93654	3.69529
LPD1	NA	3.38793	3.92075	3.65434
MYO3	5.39736	-0.533231	3.65088	3.65088
PIB2	2.76461	4.41026	NA	3.58744
MBF1	NA	1.55412	5.59093	3.57252
SPT7	7.51117	-0.409087	NA	3.55104
SEC2	5.85883	1.24036	NA	3.5496
KCS1	1.48658	5.61064	NA	3.54861
AIM6	6.30087	0.573755	NA	3.43731
OSW5	8.74554	-1.9558	NA	3.39487
NUP1	4.53379	2.51354	3.39175	3.39175
SLK19	0.436563	NA	6.29756	3.36706
TIF11	5.38041	2.40313	3.32878	3.32878
CUE5	NA	-1.46575	8.09068	3.31246
YPR091C	10.0332	NA	-3.48315	3.27505
SYN8	5.89007	0.640566	NA	3.26532
SMB1	3.26337	1.36364	3.93826	3.26337
ERG10	-0.130805	3.2572	3.7134	3.2572
FPR2	1.53815	3.99569	3.12043	3.12043
BBC1	2.93944	NA	3.21961	3.07953
SBP1	5.09696	NA	1.01275	3.05486
RER1	-0.673046	3.76649	3.01048	3.01048
PHO4	-2.33303	3.29264	2.96129	2.96129
MMF1	1.68015	NA	4.20231	2.94123
RTC3	-2.25289	7.56894	2.92699	2.92699
RPA34	NA	1.17799	4.63201	2.905
RPS29A	4.47873	0.831854	2.87936	2.87936
RPC37	NA	6.5705	-0.872508	2.849
GLO3	2.84672	0.443201	3.65222	2.84672
SYH1	4.28947	0.18893	2.84605	2.84605
RPL37A	1.50708	2.83383	5.58565	2.83383
IMP3	4.82437	0.842522	NA	2.83345
IGO2	3.68374	1.95548	NA	2.81961
RPS29B	7.8472	0.546464	2.79885	2.79885
JJJ1	0.125998	NA	5.43485	2.78043
YMR074C	0.390914	NA	5.14254	2.76673
RDH54	4.99269	0.473636	NA	2.73316
HTB1	1.4872	2.72136	6.02416	2.72136
VBA4	-2.61232	2.71077	3.68113	2.71077
RPL24B	4.21322	1.19778	NA	2.7055
FPR1	-0.0283991	2.67377	3.19196	2.67377
AGE2	-0.602371	3.88478	2.66891	2.66891
RPC11	-0.568707	2.6685	4.62893	2.6685
HTA1	0.559637	2.64786	7.16915	2.64786
UBP10	-0.867943	NA	6.02182	2.57694
CYB5	3.64491	0.168132	2.56539	2.56539

### Sheet: Rpn5 stabilized 
Protein	ΔTm(WT-rpn5) p1	ΔTm(WT-rpn5) p2	ΔTm(WT-rpn5) p3	Median
PFD1	-5.5562	-2.56138	3.00666	-2.56138
PHO90	-5.07947	-0.164416	NA	-2.62194
SOG2	-2.72022	-2.55133	NA	-2.63578
DLS1	-6.62803	NA	1.33825	-2.64489
FET3	-3.44879	-0.20297	-2.66444	-2.66444
NUP53	-3.08669	-2.33371	NA	-2.7102
RRP46	NA	0.704969	-6.1943	-2.74467
RTN2	-3.83919	0.547342	-2.77788	-2.77788
ARF2	-2.79256	-0.325484	-3.46037	-2.79256
URE2	-2.85861	0.656479	-2.82007	-2.82007
RIB4	-2.82054	6.54485	-6.82573	-2.82054
YMR31	-3.22762	-2.47949	NA	-2.85355
POL1	-2.9767	1.0535	-3.59012	-2.9767
PUP3	-3.0281	2.17734	-3.41376	-3.0281
EDC3	-5.59794	-0.470997	NA	-3.03447
BOI2	-8.28884	2.21544	NA	-3.0367
GEA1	-3.31558	-2.95272	NA	-3.13415
QCR7	-3.14658	-0.65848	-3.61472	-3.14658
GCV3	-8.5399	NA	2.12993	-3.20499
TFB3	-6.37259	-0.101009	NA	-3.2368
CUE1	-9.41636	-3.35989	3.87233	-3.35989
SET2	-6.84549	0.00211006	NA	-3.42169
APN1	-3.45549	2.67048	-4.17745	-3.45549
ZIM17	-8.59116	1.57046	NA	-3.51035
POL30	-4.72106	0.991293	-3.54581	-3.54581
LCP5	-6.41856	-0.744287	NA	-3.58143
TMC1	-6.94313	-1.02903	NA	-3.98608
IMP2'	-4.37674	-3.86104	NA	-4.11889
LSM2	-4.51254	2.1489	-4.36067	-4.36067
CAC2	-8.26717	NA	-0.816776	-4.54197
PRP6	-5.30707	-4.33193	NA	-4.8195
SGF73	-8.90862	-0.822312	NA	-4.86546
TSA2	-8.5506	NA	-1.49985	-5.02523
GYP7	-7.14304	NA	-3.21652	-5.17978
VAC7	-7.61408	NA	-2.91426	-5.26417
POL12	-10.8695	-0.878494	NA	-5.87398
DSL1	-11.274	-0.624771	NA	-5.94941
PBP4	-11.3628	-0.584042	NA	-5.97341
GIM3	-10.1	NA	-2.64267	-6.37133
COX6	-10.9202	NA	-2.42669	-6.67345

### Sheet: Pup2 destabilized
Protein	ΔTm(WT-pup2) p1	ΔTm(WT-pup2) p2	ΔTm(WT-pup2) p3	Median
PRE1	9.14048	7.35045	7.65208	7.65208
PRE10	8.65155	5.9239	7.54949	7.54949
SCL1	7.33779	6.53539	7.32274	7.32274
PRE3	7.43372	7.18277	6.02046	7.18277
PRE5	5.96633	7.3053	6.91401	6.91401
PUP3	5.03442	6.7495	7.33844	6.7495
PRE9	5.94355	6.34396	7.49537	6.34396
PRE7	6.25966	6.10748	7.43859	6.25966
PRE4	6.01856	6.46897	5.97152	6.01856
PRE2	6.79656	5.92192	5.80559	5.92192
PUP1	5.7351	5.78995	6.69814	5.78995
PRE8	5.45657	5.74244	5.80597	5.74244
DDI1	12.4968	-1.32046	NA	5.58819
YPR091C	13.215	NA	-2.18364	5.51567
PRE6	5.44828	4.18627	5.44565	5.44565
LEO1	9.98929	NA	0.694659	5.34197
PUP2	4.36141	4.39155	4.11806	4.36141
IST2	7.64726	NA	0.534245	4.09075
SGV1	8.05194	-0.028559	NA	4.01169
SAM2	3.97969	0.0702072	3.66409	3.66409
SAM1	3.58404	0.622831	4.44122	3.58404
YCR087C-A	0.197022	3.50101	4.15555	3.50101

### Sheet: Pup2 stabilized
Protein	ΔTm(WT-pup2) p1	ΔTm(WT-pup2) p2	ΔTm(WT-pup2) p3	Median
PDE2	NA	-2.70604	-3.89352	-3.29978
CRH1	-3.32335	-3.3309	-1.61245	-3.32335
FUB1	-1.56042	-15.2304	-3.35452	-3.35452
NBP2	-6.74307	NA	0.0227921	-3.36014
TDH2	-0.583727	-5.19524	-3.36802	-3.36802
PFD1	-3.37262	-16.5598	0.0928848	-3.37262
APM1	-0.605021	NA	-6.21097	-3.408
ADH2	-2.9837	NA	-3.84426	-3.41398
AGX1	-1.21604	-4.99054	-3.43607	-3.43607
LCL2	-6.99199	NA	0.0498547	-3.47107
LSM1	-1.909	-9.39681	-3.47132	-3.47132
FMC1	0.67296	NA	-7.65369	-3.49037
IMP2'	-3.70172	-3.3215	NA	-3.51161
OPI10	0.578817	-3.51721	-3.86525	-3.51721
TIM11	-3.51952	-3.89339	-2.91711	-3.51952
CKS1	-5.50501	0.6696	-3.53073	-3.53073
ALD4	-1.09447	-5.22102	-3.53509	-3.53509
MTC1	-2.41067	-6.10178	-3.56027	-3.56027
VPS29	-3.60482	-0.00884156	-4.2903	-3.60482
RUB1	NA	-6.55144	-0.693734	-3.62259
WHI3	-2.00971	-5.24227	NA	-3.62599
DLD3	-1.65019	-5.37597	-3.6387	-3.6387
PMA1	-4.8295	-1.887	-3.64313	-3.64313
SBA1	-3.2531	-6.72073	-3.6574	-3.6574
GLC3	1.65241	-4.14803	-3.76132	-3.76132
RPO26	-1.78015	-9.51526	-3.83102	-3.83102
MRPL35	-5.70468	NA	-1.98472	-3.8447
NUP53	-1.02784	-6.67393	NA	-3.85089
ACH1	-0.602833	-6.12745	-3.8604	-3.8604
FPR2	NA	-4.26851	-3.46087	-3.86469
LSM5	0.168052	-14.8688	-3.86763	-3.86763
HOM2	-2.79629	-6.10222	-3.87987	-3.87987
HTL1	-10.2921	NA	2.48574	-3.90317
RTC3	-5.16825	NA	-2.6433	-3.90578
PHO13	1.10883	-4.87242	-3.90889	-3.90889
IDI1	-1.75999	-3.91766	-4.7643	-3.91766
FAL1	-0.939571	NA	-7.11737	-4.02847
NHP6A	-1.37087	NA	-6.86143	-4.11615
TDH1	-0.658763	-5.33704	-4.13228	-4.13228
CIT1	-0.852664	-4.94947	-4.17248	-4.17248
PDE1	-4.74579	NA	-3.67715	-4.21147
HRI1	-0.195031	-4.29338	-4.79536	-4.29338
YNK1	-2.62063	-4.33547	-6.43519	-4.33547
YGR169C-A	-6.12337	NA	-2.55728	-4.34033
SAD1	NA	-4.39013	-4.40985	-4.39999
LSM3	0.0177726	-4.40368	-6.83403	-4.40368
SHE3	-9.80478	NA	0.838928	-4.48293
SMT3	-3.25442	NA	-6.19423	-4.72432
NIF3	-2.41001	-4.72936	-7.91492	-4.72936
GDH1	3.58613	-4.73108	-6.73214	-4.73108
DCS2	-1.48427	-4.74516	-4.85987	-4.74516
ECM14	-3.6036	-4.85145	-4.74611	-4.74611
BMH2	1.99425	-10.577	-4.75177	-4.75177
PPN1	0.882699	-4.77898	-4.8511	-4.77898
FRQ1	-8.13607	-1.42869	NA	-4.78238
YHR112C	0.0466992	-14.9718	-4.81427	-4.81427
AAT2	-2.01786	-4.83611	-5.21126	-4.83611
ADH3	-1.57855	-7.72439	-4.8992	-4.8992
KGD2	-0.941333	-5.47196	-4.92991	-4.92991
GIM4	-2.82131	NA	-7.07498	-4.94815
SSO1	-7.36332	-1.22725	-4.99246	-4.99246
YBR137W	-7.12007	-1.26079	-5.00665	-5.00665
ERG10	-0.213063	-8.14842	-5.01841	-5.01841
HIS1	0.0493731	-6.07087	-5.05394	-5.05394
GON7	-2.34047	NA	-7.79105	-5.06576
MIX23	-5.506	NA	-4.6913	-5.09865
NHP6B	-1.19306	NA	-9.34895	-5.27101
RUD3	-7.0854	NA	-3.5748	-5.3301
BNA1	-4.65493	-6.97385	-5.37721	-5.37721
FAR8	-2.67832	-7.95645	-5.50072	-5.50072
ADK1	-5.52615	-8.67124	-4.32373	-5.52615
NAB2	-7.36789	NA	-3.78886	-5.57838
LSM8	-5.70234	-1.83775	-5.81686	-5.70234
SWD2	-2.89312	-5.73177	-6.93861	-5.73177
SKP1	-3.91431	NA	-7.75691	-5.83561
GAD1	1.16061	-5.84119	-8.05266	-5.84119
RCN2	-5.84541	-5.85744	-6.51081	-5.85744
PNP1	0.64633	-6.92349	-5.88127	-5.88127
SHP1	0.304531	NA	-12.2306	-5.96304
HNT1	-1.20945	-7.43867	-5.99241	-5.99241
YGL242C	-5.55891	-10.751	-6.1285	-6.1285
GCV3	-6.25545	NA	-6.19114	-6.2233
INO1	-7.58963	-4.93961	NA	-6.26462
LSM6	-5.05732	NA	-7.4735	-6.26541
TSA1	-1.2338	-6.28919	-7.25683	-6.28919
MNP1	-6.79902	NA	-6.04126	-6.42014
HSF1	-1.94155	-11.0654	NA	-6.50349
YNR034W-A	-8.56294	-6.5341	-5.00329	-6.5341
AIM6	2.86213	-11.9622	-6.73314	-6.73314
TAF10	-6.84831	0.472353	-7.13585	-6.84831
RPS21B	-5.68858	NA	-8.09331	-6.89094
YCR051W	-2.51773	NA	-11.6197	-7.06874
CMC2	-7.03219	NA	-7.87856	-7.45538
BNA6	-0.505678	-7.69789	-11.402	-7.69789
DPB4	-7.87097	-7.82946	1.25252	-7.82946
POL12	-4.60688	-11.4053	NA	-8.0061
NPC2	-2.26337	-14.4314	NA	-8.34739
LSM2	-2.15634	-10.8342	-8.3738	-8.3738
AHP1	-1.94484	-10.1369	-9.68842	-9.68842
CYS3	0.178316	-11.0805	-10.6544	-10.6544
SAN1	-14.4644	-10.9111	-2.07084	-10.9111
YHR138C	-13.9882	NA	-12.8874	-13.4378
SNF7	-4.1203	NA	-24.1619	-14.1411
